# Mapping of promoter usage QTL using RNA-seq data reveals their contributions to complex traits

**DOI:** 10.1101/2022.02.24.481875

**Authors:** Naoto Kubota, Mikita Suyama

## Abstract

Genomic variations are associated with gene expression levels, which are called expression quantitative trait loci (eQTL). Most eQTL may affect the total gene expression levels by regulating transcriptional activities of a specific promoter. However, the direct exploration of genomic loci associated with promoter activities using RNA-seq data has been challenging because eQTL analyses treat the total expression levels estimated by summing those of all isoforms transcribed from distinct promoters. Here we propose a computational framework for identifying genomic loci associated with promoter activities, called promoter usage quantitative trait loci (puQTL), using conventional RNA-seq data. By leveraging public RNA-seq datasets from the lymphoblastoid cell lines of 438 individuals from the GEUVADIS project, we obtained promoter activity estimates and mapped 2,592 puQTL at the 10% FDR level. The results of puQTL mapping enabled us to interpret the manner in which genomic variations regulate gene expression. We found that 310 puQTL genes (16.1%) were not detected by eQTL analysis, suggesting that our pipeline can identify novel variant–gene associations. Furthermore, we identified genomic loci associated with the activity of “hidden” promoters, which the standard eQTL studies have ignored. We found that most puQTL signals were concordant with at least one genome-wide association study (GWAS) signal, enabling novel interpretations of the molecular mechanisms of complex traits. Our results emphasize the importance of the re-analysis of public RNA-seq datasets to obtain novel insights into gene regulation by genomic variations and their contributions to complex traits.
