## Supplemental Table 1 for "Mapping of promoter usage QTL using RNA-seq data reveals their contributions to complex traits"

### Sheet: Supplemental_Table_1
Supplemental Table 1. Samples from the GEUVADIS Project analyzed in this study.
Population code descriptions
GBR: British in England and Scotland
FIN: Finnish in Finland
CEU: Utah residents (CEPH) with Northern and Western European ancestry
YRI: Yoruba in Ibadan, Nigeria
TSI: Toscani in Italia
Sample ID	Sex	Population code
HG00096	male	GBR
HG00097	female	GBR
HG00099	female	GBR
HG00100	female	GBR
HG00101	male	GBR
HG00102	female	GBR
HG00103	male	GBR
HG00105	male	GBR
HG00106	female	GBR
HG00108	male	GBR
HG00109	male	GBR
HG00110	female	GBR
HG00111	female	GBR
HG00112	male	GBR
HG00114	male	GBR
HG00115	male	GBR
HG00116	male	GBR
HG00117	male	GBR
HG00118	female	GBR
HG00119	male	GBR
HG00120	female	GBR
HG00121	female	GBR
HG00122	female	GBR
HG00123	female	GBR
HG00125	female	GBR
HG00126	male	GBR
HG00127	female	GBR
HG00128	female	GBR
HG00129	male	GBR
HG00130	female	GBR
HG00131	male	GBR
HG00132	female	GBR
HG00133	female	GBR
HG00136	male	GBR
HG00137	female	GBR
HG00138	male	GBR
HG00139	male	GBR
HG00141	male	GBR
HG00142	male	GBR
HG00143	male	GBR
HG00145	male	GBR
HG00146	female	GBR
HG00148	male	GBR
HG00149	male	GBR
HG00150	female	GBR
HG00151	male	GBR
HG00154	female	GBR
HG00155	male	GBR
HG00157	male	GBR
HG00158	female	GBR
HG00159	male	GBR
HG00160	male	GBR
HG00171	female	FIN
HG00173	female	FIN
HG00174	female	FIN
HG00176	female	FIN
HG00177	female	FIN
HG00178	female	FIN
HG00179	female	FIN
HG00180	female	FIN
HG00181	male	FIN
HG00182	male	FIN
HG00183	male	FIN
HG00185	male	FIN
HG00186	male	FIN
HG00187	male	FIN
HG00188	male	FIN
HG00189	male	FIN
HG00231	female	GBR
HG00232	female	GBR
HG00233	female	GBR
HG00234	male	GBR
HG00235	female	GBR
HG00236	female	GBR
HG00238	female	GBR
HG00239	female	GBR
HG00240	female	GBR
HG00242	male	GBR
HG00243	male	GBR
HG00244	male	GBR
HG00245	female	GBR
HG00246	male	GBR
HG00250	female	GBR
HG00251	male	GBR
HG00252	male	GBR
HG00253	female	GBR
HG00255	female	GBR
HG00256	male	GBR
HG00257	female	GBR
HG00258	female	GBR
HG00259	female	GBR
HG00260	male	GBR
HG00261	female	GBR
HG00262	female	GBR
HG00263	female	GBR
HG00264	male	GBR
HG00265	male	GBR
HG00266	female	FIN
HG00267	male	FIN
HG00268	female	FIN
HG00269	female	FIN
HG00271	male	FIN
HG00272	female	FIN
HG00273	male	FIN
HG00274	female	FIN
HG00275	female	FIN
HG00276	female	FIN
HG00277	male	FIN
HG00278	male	FIN
HG00280	male	FIN
HG00281	female	FIN
HG00282	female	FIN
HG00284	male	FIN
HG00285	female	FIN
HG00306	female	FIN
HG00308	male	FIN
HG00309	female	FIN
HG00310	male	FIN
HG00311	male	FIN
HG00313	female	FIN
HG00315	female	FIN
HG00319	female	FIN
HG00320	female	FIN
HG00321	male	FIN
HG00323	female	FIN
HG00324	female	FIN
HG00325	male	FIN
HG00326	female	FIN
HG00327	female	FIN
HG00328	female	FIN
HG00329	male	FIN
HG00330	female	FIN
HG00331	female	FIN
HG00332	female	FIN
HG00334	female	FIN
HG00335	male	FIN
HG00336	male	FIN
HG00337	female	FIN
HG00338	male	FIN
HG00339	female	FIN
HG00341	male	FIN
HG00342	male	FIN
HG00343	female	FIN
HG00344	female	FIN
HG00345	male	FIN
HG00346	female	FIN
HG00349	female	FIN
HG00350	female	FIN
HG00351	male	FIN
HG00353	female	FIN
HG00355	female	FIN
HG00356	female	FIN
HG00358	male	FIN
HG00360	male	FIN
HG00361	female	FIN
HG00362	female	FIN
HG00364	female	FIN
HG00365	female	FIN
HG00366	male	FIN
HG00367	female	FIN
HG00369	male	FIN
HG00371	male	FIN
HG00372	male	FIN
HG00373	female	FIN
HG00375	male	FIN
HG00376	female	FIN
HG00378	female	FIN
HG00379	female	FIN
HG00380	female	FIN
HG00381	female	FIN
HG00382	male	FIN
HG00383	female	FIN
HG00384	female	FIN
HG01334	male	GBR
HG01789	male	GBR
HG01790	female	GBR
HG01791	male	GBR
HG02215	female	GBR
NA06984	male	CEU
NA06985	female	CEU
NA06986	male	CEU
NA06989	female	CEU
NA06994	male	CEU
NA07037	female	CEU
NA07048	male	CEU
NA07051	male	CEU
NA07056	female	CEU
NA07347	male	CEU
NA07357	male	CEU
NA10847	female	CEU
NA10851	male	CEU
NA11829	male	CEU
NA11830	female	CEU
NA11831	male	CEU
NA11832	female	CEU
NA11840	female	CEU
NA11843	male	CEU
NA11881	male	CEU
NA11892	female	CEU
NA11893	male	CEU
NA11894	female	CEU
NA11918	female	CEU
NA11920	female	CEU
NA11930	male	CEU
NA11931	female	CEU
NA11992	male	CEU
NA11994	male	CEU
NA11995	female	CEU
NA12004	female	CEU
NA12005	male	CEU
NA12006	female	CEU
NA12043	male	CEU
NA12044	female	CEU
NA12045	male	CEU
NA12058	female	CEU
NA12144	male	CEU
NA12154	male	CEU
NA12155	male	CEU
NA12156	female	CEU
NA12234	female	CEU
NA12249	female	CEU
NA12272	male	CEU
NA12273	female	CEU
NA12275	female	CEU
NA12282	male	CEU
NA12283	female	CEU
NA12286	male	CEU
NA12287	female	CEU
NA12340	male	CEU
NA12341	female	CEU
NA12342	male	CEU
NA12347	male	CEU
NA12348	female	CEU
NA12383	female	CEU
NA12399	male	CEU
NA12400	female	CEU
NA12413	male	CEU
NA12489	female	CEU
NA12546	male	CEU
NA12716	male	CEU
NA12717	female	CEU
NA12718	female	CEU
NA12749	female	CEU
NA12750	male	CEU
NA12751	female	CEU
NA12760	male	CEU
NA12761	female	CEU
NA12762	male	CEU
NA12763	female	CEU
NA12775	male	CEU
NA12776	female	CEU
NA12777	male	CEU
NA12778	female	CEU
NA12812	male	CEU
NA12813	female	CEU
NA12814	male	CEU
NA12815	female	CEU
NA12827	male	CEU
NA12829	male	CEU
NA12830	female	CEU
NA12842	male	CEU
NA12843	female	CEU
NA12872	male	CEU
NA12873	female	CEU
NA12874	male	CEU
NA12889	male	CEU
NA12890	female	CEU
NA18486	male	YRI
NA18488	female	YRI
NA18489	female	YRI
NA18498	male	YRI
NA18499	female	YRI
NA18502	female	YRI
NA18505	female	YRI
NA18508	female	YRI
NA18510	male	YRI
NA18511	female	YRI
NA18517	female	YRI
NA18519	male	YRI
NA18520	female	YRI
NA18858	female	YRI
NA18861	female	YRI
NA18867	female	YRI
NA18868	male	YRI
NA18870	female	YRI
NA18873	female	YRI
NA18907	female	YRI
NA18908	male	YRI
NA18909	female	YRI
NA18910	male	YRI
NA18912	female	YRI
NA18916	female	YRI
NA18917	male	YRI
NA18923	male	YRI
NA18933	female	YRI
NA18934	male	YRI
NA19092	male	YRI
NA19093	female	YRI
NA19095	female	YRI
NA19096	male	YRI
NA19098	male	YRI
NA19099	female	YRI
NA19102	female	YRI
NA19107	male	YRI
NA19108	female	YRI
NA19113	male	YRI
NA19114	female	YRI
NA19116	female	YRI
NA19117	male	YRI
NA19118	female	YRI
NA19119	male	YRI
NA19121	male	YRI
NA19129	female	YRI
NA19130	male	YRI
NA19131	female	YRI
NA19137	female	YRI
NA19138	male	YRI
NA19141	male	YRI
NA19143	female	YRI
NA19144	male	YRI
NA19146	male	YRI
NA19147	female	YRI
NA19149	female	YRI
NA19152	female	YRI
NA19153	male	YRI
NA19160	male	YRI
NA19171	male	YRI
NA19172	female	YRI
NA19175	male	YRI
NA19184	male	YRI
NA19185	female	YRI
NA19189	male	YRI
NA19190	female	YRI
NA19197	female	YRI
NA19198	male	YRI
NA19200	male	YRI
NA19201	female	YRI
NA19204	female	YRI
NA19206	female	YRI
NA19207	male	YRI
NA19209	female	YRI
NA19210	male	YRI
NA19213	male	YRI
NA19214	female	YRI
NA19222	female	YRI
NA19223	male	YRI
NA19225	female	YRI
NA19235	female	YRI
NA19236	male	YRI
NA19247	female	YRI
NA19248	male	YRI
NA19256	male	YRI
NA19257	female	YRI
NA20502	female	TSI
NA20503	female	TSI
NA20504	female	TSI
NA20505	female	TSI
NA20506	female	TSI
NA20509	male	TSI
NA20510	male	TSI
NA20512	male	TSI
NA20513	male	TSI
NA20514	female	TSI
NA20515	male	TSI
NA20516	male	TSI
NA20517	female	TSI
NA20518	male	TSI
NA20519	male	TSI
NA20520	male	TSI
NA20521	male	TSI
NA20524	male	TSI
NA20525	male	TSI
NA20527	male	TSI
NA20528	male	TSI
NA20529	female	TSI
NA20530	female	TSI
NA20531	female	TSI
NA20532	male	TSI
NA20535	female	TSI
NA20536	male	TSI
NA20538	male	TSI
NA20539	male	TSI
NA20540	female	TSI
NA20541	female	TSI
NA20542	female	TSI
NA20543	male	TSI
NA20544	male	TSI
NA20581	male	TSI
NA20585	female	TSI
NA20586	male	TSI
NA20588	male	TSI
NA20589	female	TSI
NA20752	male	TSI
NA20754	male	TSI
NA20756	female	TSI
NA20757	female	TSI
NA20758	male	TSI
NA20759	male	TSI
NA20760	female	TSI
NA20761	female	TSI
NA20765	male	TSI
NA20766	female	TSI
NA20768	female	TSI
NA20769	female	TSI
NA20770	male	TSI
NA20771	female	TSI
NA20772	female	TSI
NA20773	female	TSI
NA20774	female	TSI
NA20778	male	TSI
NA20783	male	TSI
NA20785	male	TSI
NA20786	female	TSI
NA20787	male	TSI
NA20790	female	TSI
NA20792	male	TSI
NA20795	female	TSI
NA20796	male	TSI
NA20797	female	TSI
NA20798	male	TSI
NA20799	female	TSI
NA20800	female	TSI
NA20801	male	TSI
NA20802	female	TSI
NA20803	male	TSI
NA20804	female	TSI
NA20806	male	TSI
NA20807	female	TSI
NA20808	female	TSI
NA20809	male	TSI
NA20810	male	TSI
NA20811	male	TSI
NA20812	male	TSI
NA20813	female	TSI
NA20814	male	TSI
NA20815	male	TSI
NA20826	female	TSI
NA20828	female	TSI
